# Adaptation of the freshwater anaerobic methanotroph ‘*Ca*. Methanoperedens vercellensis’ to low pH levels reveals membrane lipid remodelling

**DOI:** 10.64898/2026.04.11.717812

**Authors:** Vojtěch Tláskal, Reinier A. Egas, Wei Wang, Xiaoxiao Zhao, Martijn Wissink, Maider J. Echeveste Medrano, Kevin W. Becker, Felix J. Elling, Cornelia U. Welte

## Abstract

Anaerobic methanotrophic archaea are key members of the biological methane filter, thereby preventing emissions of this strong greenhouse gas into the atmosphere. Previous studies on freshwater anaerobic methanotrophs targeted the activity of these microorganisms at circumneutral pH whereas molecular ecology studies identified this phylotype also in acidic environments such as peatlands; it is currently unknown whether they can adapt to low pH and remain effective in the biological methane filter in low pH environments. Here we show that a granular enrichment culture of the freshwater methanotroph ‘*Ca*. M. vercellensis’ loses activity when experiencing pH stress but remains metabolically active down to pH 5.65 with appropriate adaptation time, indicating that adaptive changes are necessary to accommodate anaerobic methane oxidation at lower pH. Analyses of archaeal lipids revealed an increase in zwitterionic intact polar lipids over anionic lipids as an adaptation. This coincided with a change in granule structure while methane oxidation rate and enrichment state of ‘*Ca*. M. vercellensis’ remained stable. We show that ‘*Ca*. M. vercellensis’ remains metabolically active at lower pH values, despite increased maintenance energy demands and the need for cytoplasmic pH homeostasis. Our study demonstrates that adaptations to stress by slow-growing microorganisms may require long-term observation and is thereby instrumental for a better understanding of methane cycling in acidic ecosystems.
