## Supplementary Table 1 for "Adaptation of the freshwater anaerobic methanotroph ‘*Ca*. Methanoperedens vercellensis’ to low pH levels reveals membrane lipid remodelling"

### Sheet: Sheet1
Supporting Information 5: Classification table of intact polar lipids. Intact polar lipids are grouped based on their ability to be charged into neutral, anionic, and zwitterionic.
ipl_id	group
core AR	core lipids
core OH-AR	core lipids
PE-AR	zwitterionic
PME-7uns-hydroxyarchaeol	zwitterionic
PI-AR	anionic
PI-OH-AR	anionic
1G-OH-AR	neutral
2G-OH-AR	neutral
NAcGly-AR	neutral
2G-AR	neutral
PE-1uns-hydroxyarchaeol	zwitterionic
PME-1uns-hydroxyarchaeol	zwitterionic
2G-1uns-AR	neutral
1uns-AR	core lipids
2uns-AR	core lipids
3uns-AR	core lipids
4uns-AR	core lipids
5uns-AR	core lipids
6uns-AR	core lipids
7uns-AR	core lipids
8uns-AR	core lipids
