## Supplementary Table 2 for "Adaptation of the freshwater anaerobic methanotroph ‘*Ca*. Methanoperedens vercellensis’ to low pH levels reveals membrane lipid remodelling"

### Sheet: Sheet 1
Supporting Information 4: Output of linear regression models.
ipl_id	n	beta_se	ci_95	p_value	r_squared
core AR	9	3.40 (1.27)	[0.39, 6.41]	0.032	0.50
PE-AR	9	-1.77 (0.24)	[-2.33, -1.21]	<0.001	0.89
PME-7uns-hydroxyarchaeol	9	-1.87 (1.18)	[-4.66, 0.92]	0.157	0.26
PI-AR	9	3.62 (1.03)	[1.19, 6.05]	0.010	0.64
PI-OH-AR	9	5.33 (1.28)	[2.31, 8.35]	0.004	0.71
2G-OH-AR	9	2.54 (0.64)	[1.02, 4.07]	0.006	0.69
2G-AR	9	0.24 (0.07)	[0.07, 0.41]	0.013	0.61
PE-1uns-hydroxyarchaeol	9	-12.13 (1.55)	[-15.80, -8.45]	<0.001	0.90
PME-1uns-hydroxyarchaeol	9	0.17 (0.25)	[-0.41, 0.75]	0.511	0.06
2G-1uns-AR	9	-0.03 (0.09)	[-0.26, 0.19]	0.742	0.02
1uns-AR	9	-0.09 (0.16)	[-0.47, 0.29]	0.580	0.05
2uns-AR	9	0.29 (0.13)	[-0.01, 0.59]	0.056	0.43
3uns-AR	9	-0.04 (0.06)	[-0.20, 0.11]	0.538	0.06
4uns-AR	9	-0.02 (0.01)	[-0.05, 0.02]	0.271	0.17
5uns-AR	9	-0.00 (0.05)	[-0.11, 0.11]	0.966	0.00
6uns-AR	9	0.01 (0.01)	[-0.01, 0.02]	0.273	0.17
core lipids	9	3.54 (1.34)	[0.37, 6.72]	0.034	0.50
negative	9	8.95 (2.29)	[3.54, 14.36]	0.006	0.69
neutral	9	2.75 (0.67)	[1.17, 4.33]	0.004	0.71
zwitterionic	9	-15.60 (2.02)	[-20.37, -10.83]	<0.001	0.90
archaeol	9	0.95 (0.28)	[0.28, 1.62]	0.012	0.61
gdgt_0	9	-0.10 (0.05)	[-0.22, 0.02]	0.081	0.37
oh_archaeol_combined	9	-0.06 (0.07)	[-0.24, 0.12]	0.448	0.08
oh_gdgt_0	9	-0.36 (0.10)	[-0.59, -0.13]	0.008	0.66
x1uns_archaeol	9	0.01 (0.01)	[-0.02, 0.04]	0.368	0.12
x2oh_gdgt_0	9	-0.44 (0.14)	[-0.78, -0.10]	0.017	0.58
